# The PCM scaffold enables RNA localization to centrosomes

**DOI:** 10.1101/2024.01.13.575509

**Authors:** Junnan Fang, Weiyi Tian, Melissa A. Quintanilla, Jordan R. Beach, Dorothy A. Lerit

## Abstract

As microtubule-organizing centers, centrosomes direct assembly of the bipolar mitotic spindle required for chromosome segregation and genome stability. Centrosome activity requires the dynamic assembly of pericentriolar material (PCM), the composition and organization of which changes throughout the cell cycle. Recent studies highlight the conserved localization of several mRNAs encoded from centrosome-associated genes enriched at centrosomes, including *Pericentrin-like protein* (*Plp*) mRNA. However, relatively little is known about how RNAs localize to centrosomes and influence centrosome function. Here, we examine mechanisms underlying the subcellular localization of *Plp* mRNA. We find that *Plp* mRNA localization is puromycin-sensitive, and the *Plp* coding sequence is both necessary and sufficient for RNA localization, consistent with a co-translational transport mechanism. We identify regions within the *Plp* coding sequence that regulate *Plp* mRNA localization. Finally, we show that protein-protein interactions critical for elaboration of the PCM scaffold permit RNA localization to centrosomes. Taken together, these findings inform the mechanistic basis of *Plp* mRNA localization and lend insight into the oscillatory enrichment of RNA at centrosomes.
