## Supplementary material for "The PCM scaffold enables RNA localization to centrosomes": Table S1

### Sheet: Table 1
Table S1. Quantification of RNA locliazation to centrosomes
Figure	Genotypes	conditions	mRNA	NC stage	Cell cycle phase	Embryos (n)	Centrosomes (n)	total mRNA objects (n)
Figure 1
C	Plp–GFP	Ctrl	GFP	NC12	interphase	11	805	22083
	Plp–GFP	Cold	GFP	NC12	interphase	7	628	14366
	Plp–GFP	Recovery	GFP	NC12	interphase	8	806	15922
Figure 2
B	𝛾-Tubulin-GFP	Ctrl	Plp	NC12	interphase	9	574	15553
	𝛾-Tubulin-GFP	Puro	Plp	NC12	interphase	8	465	9917
	𝛾-Tubulin-GFP	Aniso	Plp	NC12	interphase	7	432	11585
	𝛾-Tubulin-GFP	CHX	Plp	NC12	interphase	11	603	21807
Figure 3
B	Plp–GFP		GFP	NC11	interphase	11	368	20179
	matGAL4>Plp FL-GFP		GFP	NC11	interphase	9	292	52628
	matGAL4>PlpDF1–GFP		GFP	NC11	interphase	6	285	22581
	matGAL4>PlpDF2–GFP		GFP	NC11	interphase	7	255	12653
	matGAL4>PlpDF5–GFP		GFP	NC11	interphase	7	243	55693
Figure 4
C	WT		Plp	NC13	interphase	18	1496	22236
	cnnB4		Plp	NC13	interphase	19	917	15872
G, G'	WT		Cen	NC13	interphase	10	1187	32288
	cnnB4		Cen	NC13	interphase	8	471	35120
Figure 5
B, B'	WT		Cen	NC13	interphase	8	670	29834
	plpGLC		Cen	NC13	interphase	9	669	56779
Figure S1
B	WT		Plp	NC11	interphase	8	242	15052
	DhcLOA/DhcLOA		Plp	NC11	interphase	7	218	6478
Figure S2
B	WT		Plp	NC11	interphase	7	238	8992
	Plp–GFP		GFP	NC11	interphase	10	394	18315
Figure S3
B	WT		Plp	NC11	interphase	11	325	17016
	cnnB4		Plp	NC11	interphase	9	133	11073
D, D'	WT		Cen	NC11	interphase	11	314	27096
	cnnB4		Cen	NC11	interphase	10	184	35295
