## Supplementary material for "The PCM scaffold enables RNA localization to centrosomes": Table S2

### Sheet: smFISH
Supplemental Table 2. smFISH probe sequences.
Cen mRNA		Plp mRNA		EGFP mRNA
Probe Sequence (5' to 3')		Probe Sequence (5' to 3')		Probe Sequence (5' to 3')
GGGCGATTACGGAAATGAGA		AATAAAGCCGCTTAGGTCAT		GTTTACGTCGCCGTCCAG
TCAGGCAGCGACTACACATT		AAGGGCTACCGTCTTAAACT		CCGGACACGCTGAACTTG
CCAATTGTAGGTCATCGAGC		TCCACTCGTAAATAGCGACC		AAGCACTGCACGCCGTAG
AGCTTTACCAATTCCTCGTT		CTCGGGTATTCAAGTCTGAT		ATGTGGTCGGGGTAGCGG
TGTAAGTCTTGCGATACCGT		ATAGCCAGACGGTTGATCAT		ACGTAGCCTTCGGGCATG
GTTTGGTAACGCACTCGGAC		TTTGTTCACCAGACTGCGAT		AGAAGATGGTGCGCTCCT
TTCTCGACTAGGTCCCGATA		TTGTTCATGGGCCGCACTAA		TCTTGTAGTTGCCGTCGT
CGTAGACCTTAAGCCGTGAA		GCGGATGCTCGAAAGTGTTA		TCGAACTTCACCTCGGCG
AACACCTCCATTTCGCTGAG		GTAGCAGGGAACTGTTTCTT		TCGATGCGGTTCACCAGG
ATCCGCACCACTATTATCGC		TCCAAATCGCGTTCTAGTGT		TGAAGTCGATGCCCTTCA
TGCTGGTACTGATCCACCTT		CGGTGCTGAAGTTAACCATT		CAGGATGTTGCCGTCCTC
CCTCCAATCCTGTCGAGTTC		CAGAGCAATACGTTCGCCCA		TTGTACTCCAGCTTGTGC
ACTTCGGCGTAGGATAAGTC		CAGTATGCCACTCGCTCCTG		CGATGGGGGTGTTCTGCT
GATCCTGAATGCCCACTTCC		AGGGCGTTGATCTCCTTCAT		GACTGGGTGCTCAGGTAG
CCCGACGATGTAGTTTCTGA		GACTTGCTAACAATCCGCTT		ACCATGTGATCGCGCTTC
GAATGTTGGCTCCGTTGTGT		CACTGGCTTGCAGGGTTAAA		TTGCCGTAGGTGGCATCG
CCCTTAACGGCGGTCCTCTC		GTTCTTGTCCGCCAGCATAG		CCGGTGGTGCAGATGAAC
GTTCCCTCATTGGCACTGTT		GCAGGGCTTCCAACTGATTT		AGGGTGGTCACGAGGGTG
TGCGCTTACGTGTTGAATCC		CTACTTTCCGCTCGTTGCAG		TGAAGAAGTCGTGCTGCT
TGGGAGAGCCATTCCAGTTG		AAATCCGATGGCAGCATTAT		AGACGTTGTGGCTGTTGT
GTGGGTCCATGTTCGCCG		AACCTGACTCAAGACCACAC		CTGCTTGTCGGCCATGAT
TGACTGGACACAGAACCCTC		CATGTTGAAGCTCCACGCAA		TTCACCTTGATGCCGTTC
GGTGGCATTACTGAAGGAGA		CTCTGTAAGGTTGGAGAAGT		CGATGTTGTGGCGGATCT
GTCGCTGGGAATGTGATCTT		AGTTCATGGATCTCGGCCTG		TAGTGGTCGGCGAGCTGC
GGTTCGCCGACAGTTGTTTC		GCAGCTTCTTGTCCAGATTG		TTGTCGGGCAGCAGCACG
GTTTTCACAGCCAGCCGAAC		TCGCCAGTGAAGTTCTCGTC		CGGTCACGAACTCCAGCA
ACTGTTCCTGGGAGTAAATT		CAGTCGTTTCCTCATGGCTT
GGTTACTGCGTCCGAATTCA		TCGATCATTGGCCTGAGCTA
TCTTGACCGCATTCGAGGTT		TGGACCGTCTCAGCCATTTG
AGGAGCTGTTTAACAAAGTGG		CCTTGCTGCCATGAATAGAC
AGGAAGTAACTCGGTCGCTC		AACCCGTTGAACACCTTCCA
GATGAGCTTTGGTTTCGGTG		ACTCCTTATCCCGAGATAGC
ATTTCTTCGGTTGGGGCAATG		GTCTGTTCCTCCATACGACC
ATCTTTGAGCTCCCTTGTCC		CGCCAATTGCTCGTATAGGT
CCGGGAGTTAAACAATTCGAT		TAGCTTCCTGTTGAGATGCC
ACGGTTAGATATTCGAGTGG		CGCCACATTGAGGTTTAGTC
GTTGGTGGTCAGCGTCTTAA		ATTGGTGGGTAGATTTGAGT
TTCGCGCTTGAGTGGAGTAA		TTGATAGCCCTCTCCAATGT
GGTCAGATTCCTTTGAGCTGT		CCGAATTGGAGGTCGCGTTG
GCCTTCTTGAGCACTCCAAA		TTCGGTGACACTCAAGCTGG
CCTTGTCTCACGTCGTCCAG		TTTGGAGGGTAGAAATACGC
GCGTAGACTTGTTGCTAGTT		TCCAGCACTCTGATACGGG
TCTCCAGTTCCTGCTCATCC		CACTCAACTTGCCACCGCTA
GCATCGCTCAGAAGTTGAC		ACCTTCGCTCATCTGTAAAG
GGTTTGTCGCTAGAGTTGGG		CACTCTCCTCGTAACTTTGC
TTTTGGCTGTCTTCCGCTCC		CACCCAACTCTTCGCATTTC
TCTCCAGATTTAGCCGCTGA		TCCTGATCGAGCTGTTTGTG
CGAGAAGTTTGGGGAGTATT		AATCAGCCCGTGGAGATTTC
